# Integrating multi-omics data reveals function and therapeutic potential of deubiquitinating enzymes

**DOI:** 10.1101/2021.08.06.455458

**Authors:** Laura M. Doherty, Caitlin E. Mills, Sarah A. Boswell, Xiaoxi Liu, Charles Tapley Hoyt, Benjamin M. Gyori, Sara J. Buhrlage, Peter K. Sorger

## Abstract

Deubiquitinating enzymes (DUBs) are proteases that remove ubiquitin conjugates from proteins, thereby regulating protein turnover. Inhibition of DUBs promises to make classically undruggable targets such as the tumor suppressor TP53 and oncogene c-Myc amenable to regulation by small molecules. However, the majority of substrates and pathways regulated by DUBs remain unknown, impeding efforts to prioritize specific enzymes for research and drug development. To assemble a knowledgebase of DUB activities, co-dependent genes, and substrates, we combined targeted experiments using CRISPR libraries and inhibitors with systematic mining of functional genomic databases. Analysis of the Dependency Map, Connectivity Map, Cancer Cell Line Encyclopedia, and protein-protein interaction databases yielded specific hypotheses about DUB function, a subset of which were confirmed in follow-on experiments. The data in this paper, which are browsable online via the <u>DUB Portal</u>, promise to improve understanding of DUBs as a family as well as the activities of specific DUBs such as USP14, UCHL5 and USP7, which have been targeted with investigational cancer therapeutics.
