## Supplemental Table 7 for "Integrating multi-omics data reveals function and therapeutic potential of deubiquitinating enzymes"

### Sheet: Sheet1
DUB	DUB
gene	gene the DUB is being correlated to
evidence_score	Number of datasets this DUB-gene association appears in
depmap_support	Codependency in DepMap (1 = yes)
PPID_support	Interaction in PPID (1=yes)
co_expression_support	Coexpressed in proteomics (1=yes)
cmap_support	DUB KO looks similar to gene KD in CMAP (1=yes)
DepMap_coDependency	gene name
DepMap_correlation	DepMap correlation
DepMap_z_score	z score for DepMap
DepMap_codependency_rank	DepMap rank (e.g. 1 = #1 codependent gene for that DUB)
Biogrid_merge	Interaction in Biogrid PPID
IntAct_merge	Interaction in IntAct PPID
NURSA_merge	Interaction in NURSA PPID
PathwayCommons_merge	Interaction in Pathway Commons PPID
DUB_HUGO	DUB
CCLE_Proteomics_coexpressed_Gene	gene
CCLE_Proteomics_coexpressed_Gene_HUGO	gene
CCLE_Proteomics_correlation	correlation in proteomics
CCLE_Proteomics_p_adj	pvalue in proteomics
CCLE_Proteomics_z_score	z score in proteomics
CCLE_Proteomics_z_score_sig	z score > 2
CCLE_Proteomics_co_exp_rank	coexpression rank (e.g. 1 = #1 coexpressed gene for that DUB)
CMAP_Score	connectivity map score (>90 threshold for similarity)
CMAP_Perturbation_Type	connectivity map type (knock down, overexpression)
CMAP_Gene_Name	gene
CMAP_Gene_Description	gene
