## Supplemental Table 8 for "Integrating multi-omics data reveals function and therapeutic potential of deubiquitinating enzymes"

### Sheet: Sheet1
inhibitor	putative DUB target	putative DUB target synonym	Reference
XL177A	USP7		Schauer, N. J. et al. Scientific Reports, 2020, 10, 5324
I-335	USP14		WO2015073528A1
Compound 6	COPS5	CSN5	Altmann, E. et al. Angew.Chem.Int.Ed., 2017, 56, 1294-1297
CSN5i-3	COPS5	CSN5	Schlierf, A. et al. Nature Communications, 2016, 7, 13166
I-145	OTUD7B	Cezanne	WO2017149313A1
I-124	USP19		WO2018020242A1
MF-094	USP30		Kluge, A. F. et al. Bioorg., Med., Chem., Lett., 2018, 28, 2655-2659
